# Blood metabolome signature predicts gut microbiome α-diversity in health and disease

**DOI:** 10.1101/561209

**Authors:** Tomasz Wilmanski, Noa Rappaport, John C. Earls, Andrew T. Magis, Ohad Manor, Jennifer Lovejoy, Gilbert S. Omenn, Leroy Hood, Sean M. Gibbons, Nathan D. Price

## Abstract

Defining a ‘healthy’ gut microbiome has been a challenge in the absence of detailed information on both host health and microbiome composition. Here, we analyzed a multi-omics dataset from hundreds of individuals (discovery n=399, validation n=540) enrolled in a consumer scientific wellness program to identify robust associations between host physiology and gut microbiome structure. We attempted to predict gut microbiome α-diversity from nearly 1000 analytes measured from blood, including clinical laboratory tests, proteomics and metabolomics. While a broad panel of 77 standard clinical laboratory tests and a set of 263 proteins from blood could not accurately predict gut microbial α-diversity, we found that 45% of the variance in microbial community diversity was explained by a subset of 40 blood metabolites, many of microbial origin. This relationship between the host metabolome and gut microbiome α-diversity was very robust, persisting across disease conditions and antibiotics use. Several of these novel metabolic biomarkers of gut microbial diversity were previously associated with host health (e.g. cardiovascular disease risk, diabetes, and kidney function). A subset of 11 metabolites classified participants with potentially problematic low α-diversity (ROC AUC=0.88, Precision-Recall AUC=0.76). Relationships between host metabolites and α-diversity remained consistent across most of the Body Mass Index (BMI) spectrum, but were modified in extreme obesity (class II/III, but not class I), suggesting a significant metabolic shift. Out-of-sample prediction accuracy of α-diversity from the 40 identified blood metabolites in a validation cohort, whose microbiome samples were analyzed by a different vendor, confirmed the robust correspondence between gut microbiome structure and host physiology. Collectively, our results reveal a strong coupling between the human blood metabolome and gut microbial diversity, with implications for human health.
