## Supplemental Table 2 for "Blood metabolome signature predicts gut microbiome α-diversity in health and disease"

### Sheet: Supplementary_Table_2
Supplementary Table 2: Metabolites with non-zero Beta Coefficients in the LASSO models predicting Shannon diversity. Values are ordered by their LASSO mean Beta coefficient value in the discovery cohort. Bold names indicate 11 metabolites that were retained across all 10 LASSO models generated. FDR-corrected P-values are provided (corr_pval). P-values in red are not statistically significant (FDR…
	Discovery Cohort (N=399)					Validation Cohort (N=540)
Metabolite	pvalue	corr_pval	covariate_adjusted_Beta_coeff	mean_LASSO_coefficient	No_of_zero_coefficients	pvalue_validation	corr_pval_validation	covariate_adjusted_Beta_coeff_validation	Retained in both LASSO models independently
5α-androstan-3β-17α-diol disulfate	3.74e-16	2.99e-15	0.182098	0.0784962	0	1.37379e-14	1.20207e-13	0.112394	1
hippurate	1.94e-17	1.94e-16	0.182694	0.0574415	0	3.20978e-15	3.74474e-14	0.113683	1
cinnamoylglycine	5.61e-23	2.24e-21	0.215643	0.0566116	0	1.17674e-15	2.05929e-14	0.119458	1
p-cresol sulfate	4.75e-14	3.17e-13	0.164191	0.0516428	0	1.69276e-11	9.87443e-11	0.0959021	1
methyl glucopyranoside (α + β)	2.13e-05	6.09e-05	0.0939518	0.0278401	0	0.00165776	0.00263735	0.0456743	0
perfluorooctanesulfonic acid (PFOS)	1.23e-05	3.77e-05	0.103532	0.0252762	0	1.90508e-05	4.4452e-05	0.0671917	1
3β-hydroxy-5-cholestenoate	0.000835882	0.00145371	0.0793353	0.0177682	0	0.290663	0.328168	0.0159567	0
glycolithocholate sulfate*	1.46e-10	6.49e-10	0.137763	0.0150048	0	6.8255e-06	1.83763e-05	0.0636132	0
carotene diol (1)	8.75e-05	0.000194534	0.0917765	0.00452447	3	3.53241e-07	1.23634e-06	0.0777252	1
1-margaroyl-2-docosahexaenoyl-GPC (17:0/22:6)*	0.00681252	0.00879035	0.0610427	0.00323727	7	0.0175799	0.0219749	0.0352263	0
phenylacetylglutamine	1.43e-10	6.49e-10	0.142253	0.00280029	6	0.000247234	0.000480733	0.0546594	0
N2,N5-diacetylornithine	7.6e-05	0.000178761	0.0900365	0.00260536	6	0.000119116	0.000260565	0.0567979	0
3-phenylpropionate (hydrocinnamate)	1.38e-18	1.84e-17	0.191544	0.00216522	7	2.07794e-08	8.08089e-08	0.0810559	0
1-(1-enyl-stearoyl)-2-docosahexaenoyl-GPE (P-18:0/22:6)*	0.0028722	0.00396165	0.067138	0.00165174	7	0.00567444	0.00763867	0.0402732	0
trimethylamine N-oxide	1.01e-05	3.37e-05	0.0985847	0.00164082	8	0.000592301	0.00103653	0.0500879	1
4-hydroxychlorothalonil	0.00328164	0.00437552	0.0642992	0.00125403	6	0.0126262	0.0163673	0.0354857	0
pregnanediol-3-glucuronide	0.000515914	0.000982693	0.0818538	0.00118755	8	1.3448e-06	3.92234e-06	0.0726969	0
10-undecenoate (11:1n1)	0.248488	0.25486	0.0256218	0.00101439	6				0
β-cryptoxanthin	0.000431951	0.000863901	0.0830278	0.000767241	7	1.82294e-05	4.4452e-05	0.0654356	1
1-pentadecanoyl-2-docosahexaenoyl-GPC (15:0/22:6)	0.0685335	0.0761484	0.0407454	0.000566379	9				0
etiocholanolone glucuronide	0.00125978	0.00201565	0.0747259	0.000528226	9	1.22877e-08	5.37586e-08	0.0863978	1
4-guanidinobutanoate	0.0237081	0.0278919	0.0544764	0.000384957	9	0.156342	0.182398	0.0217087	0
deoxycarnitine	0.00148107	0.00219418	0.0794975	0.000111031	9	0.771298	0.771298	0.00466399	0
Indole propionate	7.04e-06	2.56e-05	0.102945	4.65e-05	9	7.45576e-07	2.37229e-06	0.0717285	1
2'-O-methyluridine	0.021765	0.0263819	0.0509635	4.48e-05	9	0.310147	0.339223	0.0147115	0
1-docosahexaenoyl-GPC (22:6)*	0.030409	0.0347532	0.0498633	2.49e-05	9	0.00512381	0.00717333	0.0416884	0
glycoursodeoxycholate	6.24e-11	3.56e-10	-0.14004	-1.02e-05	9	1.0135e-11	7.09448e-11	-0.0948987	1
N-stearoyl-sphinganine (d18:0/18:0*)	0.0165097	0.0206371	-0.0576359	-1.64e-05	9	0.437521	0.464038	-0.0117847	0
gamma-glutamylphenylalanine	0.192764	0.20291	-0.0306167	-0.000306837	9				0
1-myristoyl-2-linoleoyl-GPC (14:0/18:2)*	9.57e-05	0.000201406	-0.0877941	-0.000318581	9	0.739458	0.761207	-0.00488333	0
3-hydroxysebacate	0.0786261	0.0850012	-0.0390051	-0.000333015	8				1
5-hydroxylysine	0.302788	0.302788	-0.0244124	-0.000672111	8				0
palmitoyl-linoleoyl-glycerol (16:0/18:2)[1]	0.00138252	0.00212695	-0.0720684	-0.000672376	8	0.000798659	0.0013311	-0.0501962	0
palmitoyl-linoleoyl-glycerol (16:0/18:2)[2]	0.000969926	0.00161654	-0.0742157	-0.000676054	9	0.0030973	0.0045169	-0.0443503	0
imidazole propionate	6.31e-05	0.000157767	-0.0879085	-0.000752868	8	2.59812e-09	1.29906e-08	-0.0858853	1
1 carboxyethylleucine	0.00156199	0.00223141	-0.0765352	-0.00112223	7	0.00301914	0.0045169	-0.0476775	0
1 carboxyethylvaline	0.000554282	0.00100779	-0.0824755	-0.00194082	8	0.0185737	0.0224165	-0.0374452	0
3-(3-hydroxyphenyl)propionate	3.15e-06	1.26e-05	-0.100568	-0.015908	0	0.000362423	0.000667622	-0.0503972	1
1 carboxyethylphenylalanine	3.51e-05	9.35e-05	-0.100258	-0.0272732	0	0.000148621	0.000305985	-0.0600953	0
isoursodeoxycholate	1.83e-21	3.67e-20	-0.198255	-0.0909496	0	6.43274e-21	2.25146e-19	-0.128684	1
