## Supplemental Table 3 for "Blood metabolome signature predicts gut microbiome α-diversity in health and disease"

### Sheet: Supplementary_table_3_Clinical_
Supplementary Table 3: Association of clinical labs with Shannon diversity in the discovery cohort. R_squared corresponds to the variance explained by each analyte independently, with the Beta_coeff providing the corresponding Beta-coefficient from the univariate model. Adj_Beta_coeff corresponds to the Beta-coefficient of each analyte adjusted for sex, age and BMI. Significant associations are b…
Analyte	r_squared	Beta_coeff	pvalue	corr_pval	Adj_Beta_coeff	Adj_pvalue	Adj_corr_pval
LPIR_SCORE	5.82056	-0.109223	1.08e-06	8.33e-05	-0.0853547	0.000522719	0.0402494
TRIGLYCERIDES	5.0516	-0.101753	5.8e-06	0.000202418	-0.0778578	0.00107478	0.0413791
INSULIN	4.91066	-0.100324	7.89e-06	0.000202418	-0.0452149	0.0905755	0.385468
HOMA_IR	4.62076	-0.0973173	1.48e-05	0.000285637	-0.0490642	0.0567394	0.364078
Triglyceride_HDL_Ratio	3.79593	-0.0882049	8.96e-05	0.00137988	-0.0591051	0.0140811	0.216849
A_G_RATIO	3.39188	0.0833785	0.00021649	0.00267388	0.0418946	0.0769216	0.385468
WHITE_CELL_COUNT	3.33889	-0.0827245	0.00024308	0.00267388	-0.0270463	0.279334	0.607513
GLOBULIN	2.88317	-0.076872	0.000659576	0.006056	-0.0443424	0.05098	0.364078
DHA	2.851	0.076442	0.000707844	0.006056	0.0467844	0.037854	0.360513
TOTAL_NEUTROPHILS_AB	2.78129	-0.0755017	0.000824999	0.00635249	-0.0228351	0.354659	0.649083
OMEGA_6_OMEGA_3_RATIO	2.54805	-0.0722666	0.00137875	0.00965123	-0.0417505	0.0649199	0.384526
GLYCOHEMOGLOBIN_A1C	2.445	-0.0707901	0.001731	0.0111073	-0.046415	0.054236	0.364078
MONOCYTES	2.38924	0.0699783	0.00195813	0.0115982	0.0478997	0.0421379	0.360513
CRP_HIGH_SENSITIVITY	2.31899	-0.0689418	0.00228765	0.0125821	-0.0151973	0.531483	0.728487
IL_6	2.28725	-0.0684684	0.00245436	0.0125991	-0.0235509	0.325291	0.627536
LDL_SMALL	2.24669	-0.0678586	0.00268543	0.0129236	-0.0400727	0.0876458	0.385468
OMEGA_3_TOTAL	2.20605	0.067242	0.00293905	0.0133122	0.0381927	0.0895368	0.385468
OMEGA_3_INDEX	2.16812	0.0666614	0.00319756	0.0136784	0.0375546	0.0951154	0.385468
ADIPONECTIN__SERUM	2.14103	0.0662438	0.00339611	0.0137632	0.0437111	0.0755266	0.385468
LYMPHOCYTES_ABSOLUTE	1.98341	-0.0637587	0.00482668	0.0185827	-0.0279526	0.221519	0.576614
ALAT__SGPT_	1.93132	-0.062916	0.00542315	0.0198849	-0.0616302	0.00696758	0.178835
MAGNESIUM__SERUM	1.89736	0.0623604	0.00585189	0.0204816	0.0364142	0.106249	0.389581
URIC_ACID	1.83202	-0.0612771	0.00677627	0.0226858	-0.0566299	0.033621	0.360513
HDL_CHOL_DIRECT	1.49633	0.0553793	0.014487	0.0448864	0.0140277	0.570495	0.728487
GLUCOSE	1.49011	-0.055264	0.0146943	0.0448864	-0.0309481	0.189638	0.564029
PLATELET_COUNT_THOUSAND	1.45573	-0.0546228	0.0158953	0.0448864	-0.0173511	0.463335	0.713537
LDL_PARTICLE_NUMBER	1.45038	-0.0545224	0.016091	0.0448864	-0.0278031	0.229686	0.576614
LDL_SIZE	1.44415	0.0544051	0.0163223	0.0448864	0.0497762	0.0284532	0.360513
LEAD__BLOOD	1.20383	0.0496725	0.028424	0.0754707	0.0205458	0.367564	0.649083
CREATININE_ENZ__SER	1.10186	0.0475222	0.036084	0.0926156	0.0360031	0.179933	0.564029
ALBUMIN	1.0789	0.0470245	0.038088	0.0946057	0.00188867	0.939163	0.964208
ALKALINE_PHOSPHATASE	0.938825	-0.0438658	0.0531234	0.127828	-0.0107037	0.655357	0.728487
GFR	0.88075	-0.0424874	0.061086	0.142534	-0.0333326	0.195133	0.564029
TNF_ALPHA	0.773115	-0.0398066	0.0793914	0.179798	-0.0190789	0.392962	0.657784
ASAT__SGOT_	0.75147	-0.0392455	0.0837369	0.184221	-0.0555587	0.0138567	0.216849
ARACHIDONIC_ACID	0.733371	0.0387699	0.0875674	0.187297	0.028208	0.197776	0.564029
BASOPHILS	0.604032	0.0351855	0.121161	0.250139	0.0204376	0.353406	0.649083
GGT	0.589267	-0.0347528	0.125818	0.250139	-0.0205698	0.370904	0.649083
METHYLMALONIC_ACID	0.586558	0.0346728	0.126694	0.250139	0.0218013	0.325993	0.627536
MERCURY__BLOOD	0.567113	0.0340932	0.133183	0.256377	0.0129323	0.563525	0.728487
HOMOCYSTEINE__SERUM	0.527171	0.0328707	0.147708	0.277403	0.0162716	0.482083	0.713853
EPA	0.495671	0.0318735	0.160424	0.294111	0.012891	0.562502	0.728487
CARBON_DIOXIDE__CO2_	0.48241	0.0314443	0.166145	0.295213	0.0125435	0.582167	0.728487
DPA	0.47667	0.0312566	0.168693	0.295213	0.0156948	0.49874	0.724584
IMMATURE_GRANULOCYTES_ABSOLUTE	0.467233	0.0309457	0.17298	0.295989	0.0230945	0.291922	0.607513
PROTEIN__TOTAL_SERUM	0.443569	-0.0301519	0.184292	0.308489	-0.0348724	0.120742	0.422598
OXLDL	0.418473	-0.0292865	0.197236	0.321691	-0.0122941	0.589525	0.728487
TOTAL_NEUTROPHILS	0.408578	-0.0289382	0.202628	0.321691	-0.00899174	0.690757	0.749131
LDL_CHOL_CALCULATION	0.404836	-0.0288053	0.204712	0.321691	-0.0169156	0.449852	0.70691
IL_8	0.360295	0.0271746	0.231577	0.356628	0.0262218	0.232143	0.576614
CHOLESTEROL__TOTAL	0.333253	-0.0261349	0.249955	0.377383	-0.0275396	0.219483	0.576614
POTASSIUM	0.24919	-0.0225995	0.319921	0.463035	-0.0284871	0.19725	0.564029
OMEGA_6_TOTAL	0.247104	0.0225047	0.321957	0.463035	0.00981417	0.662261	0.728487
BUN_CREAT_RATIO	0.244296	-0.0223764	0.324726	0.463035	-0.0127218	0.573819	0.728487
MCH	0.202386	0.0203668	0.370117	0.518163	-0.0100366	0.655057	0.728487
SODIUM	0.180987	-0.01926	0.396714	0.545482	-0.0367892	0.100303	0.386168
UREA_NITROGEN	0.174704	0.0189228	0.405041	0.547161	0.0105858	0.647358	0.728487
CHLORIDE	0.14676	-0.0173435	0.445399	0.590315	-0.0172691	0.435021	0.697847
EOSINOPHILS_ABSOLUTE	0.142353	-0.0170812	0.452319	0.590315	0.000147931	0.994657	0.994657
MCV	0.129184	0.0162719	0.474039	0.60835	-0.0113997	0.618836	0.728487
HDL_PARTICLE_NUMBER	0.107843	0.0148672	0.513057	0.647629	-0.0117609	0.614588	0.728487
BILIRUBIN__TOTAL	0.0993294	0.0142683	0.530185	0.658455	-0.0135017	0.561582	0.728487
RDW	0.0910979	-0.0136643	0.547747	0.660239	0.0238069	0.300632	0.609175
RED_CELL_COUNT	0.0906334	-0.0136294	0.54877	0.660239	-0.0189681	0.480779	0.713853
FERRITIN	0.0808476	0.0128726	0.571193	0.676644	0.00351403	0.886711	0.922659
BASOPHILS_ABSOLUTE	0.0712825	0.0120872	0.594913	0.694066	0.019189	0.384628	0.657784
LYMPHOCYTES	0.0642509	0.0114755	0.61369	0.695078	-0.00114191	0.959209	0.97183
IMMATURE_GRANULOCYTES	0.0641981	-0.0114708	0.613835	0.695078	-0.0244778	0.27101	0.607513
FOLIC_ACID__SERUM	0.0494726	-0.0100697	0.657799	0.73068	-0.0233613	0.288211	0.607513
VITAMIN_D__25_OH_TOT	0.0475036	0.00986726	0.664254	0.73068	-0.00424541	0.849144	0.895672
MCHC	0.0331465	0.00824238	0.716936	0.777522	-0.0130815	0.577488	0.728487
MONOCYTES_ABSOLUTE	0.0264428	-0.00736185	0.746074	0.797885	0.0180138	0.42448	0.695425
CALCIUM	0.010195	0.00457116	0.840652	0.875827	-0.0111195	0.619919	0.728487
LINOLEIC_ACID	0.010059	0.00454058	0.841703	0.875827	-0.00984655	0.658762	0.728487
HEMOGLOBIN	0.00162329	0.00182403	0.936057	0.954677	-0.0305478	0.258723	0.607513
HEMATOCRIT	0.00132224	-0.00164622	0.942278	0.954677	-0.0284366	0.276712	0.607513
EOSINOPHILS	2.27e-05	-0.000215892	0.992424	0.992424	-0.00493801	0.82126	0.878292
