## Supplemental Table 4 for "Blood metabolome signature predicts gut microbiome α-diversity in health and disease"

### Sheet: proteomics_analysis
Supplementary Table 4: Association of blood proteomics with Shannon diversity in the discovery cohort. R2 corresponds to the variance explained by each analyte independently, with the Beta_coeff providing the corresponding Beta-coefficient from the univariate model. Adj_Beta_coeff corresponds to the Beta-coefficient of each analyte adjusted for sex, age and BMI. Significant associations are bolde…
analyte	R2	Beta_coeff	pvalue	corr_pval	Adj_Beta_coeff	Adj_pvalue	corr_adj_pval
LEP	9.2696	-0.141847	5.05163e-07	0.000132858	-0.115212	0.00851055	0.142318
PON3	8.27084	0.133988	2.21036e-06	0.000238285	0.0905077	0.0036079	0.0981105
IGFBP2	8.1304	0.132845	2.71808e-06	0.000238285	0.0893156	0.00373044	0.0981105
IL1RN	7.54674	-0.127988	6.40738e-06	0.000421285	-0.0724362	0.0530912	0.321443
HAO1	7.2078	-0.125081	1.05297e-05	0.000553864	-0.120184	3.48603e-05	0.00916827
SERPINE1	6.92579	-0.12261	1.5909e-05	0.000697344	-0.0901311	0.00192494	0.0803625
FABP4	6.749	-0.121035	2.0601e-05	0.000774007	-0.0968912	0.0210242	0.215634
IL18R1	6.55323	-0.119266	2.74219e-05	0.000784605	-0.0800967	0.0110415	0.142318
LDLR	6.51421	-0.118911	2.90296e-05	0.000784605	-0.111539	0.00025703	0.028704
IDUA	6.49551	-0.11874	2.98329e-05	0.000784605	-0.0898439	0.0016813	0.0803625
RARRES2	6.41956	-0.118044	3.33312e-05	0.000796918	-0.0815604	0.0103077	0.142318
CA5A	6.28214	-0.116773	4.07326e-05	0.000892722	-0.0909952	0.00213892	0.0803625
PRSS8	6.21754	-0.116171	4.47581e-05	0.000905491	-0.109065	0.000327422	0.028704
SELE	5.59194	-0.110172	0.000111411	0.00209293	-0.0894945	0.00261578	0.0859937
HGF	5.50146	-0.109277	0.000127109	0.00222864	-0.067579	0.0421162	0.278555
FGF21	5.45035	-0.108768	0.000136935	0.00225087	-0.095338	0.00170138	0.0803625
TNFRSF11A	5.40828	-0.108348	0.000145589	0.00225235	-0.0699305	0.0369047	0.27046
AMBP	4.90382	-0.103171	0.000303582	0.00433386	-0.0778193	0.0107262	0.142318
IL12B	4.88266	-0.102948	0.000313092	0.00433386	-0.0629838	0.0370212	0.27046
CTSD	4.46441	-0.0984401	0.00057605	0.00757506	-0.0803389	0.0113638	0.142318
FST	4.3491	-0.0971604	0.000681593	0.00853613	-0.0612778	0.0444841	0.278555
LGALS9	4.26552	-0.0962223	0.000770022	0.00920526	-0.0557504	0.0995455	0.429188
IL7	4.1764	-0.0952118	0.000877043	0.0100288	-0.0690587	0.0139824	0.159885
ADM	4.1415	-0.0948132	0.000922902	0.0101135	-0.0484991	0.188196	0.611056
CTSZ	4.0867	-0.0941838	0.000999838	0.0101282	-0.0674763	0.0260234	0.244434
SCGB3A2	4.08572	0.0941726	0.00100126	0.0101282	0.0460374	0.136968	0.502179
PDGFB	3.99853	-0.0931623	0.00113737	0.0110788	-0.0744264	0.0073743	0.138532
TNFRSF10A	3.92824	-0.0923398	0.00126051	0.0118397	-0.0650169	0.0325247	0.267312
HBEGF	3.79488	-0.0907589	0.00153217	0.0138952	-0.0637878	0.0238459	0.232276
CXCL1	3.45101	-0.0865492	0.00253714	0.0222422	-0.0643433	0.0213174	0.215634
IL6	3.41115	-0.0860479	0.00269021	0.0228234	0.00400581	0.916685	0.98132
CXCL5	3.27844	-0.0843574	0.00327028	0.0268776	-0.0665375	0.0175775	0.19262
PDGFA	3.0881	-0.081872	0.00432989	0.0337692	-0.0612689	0.0283015	0.256665
IGFBP1	3.08254	0.0817983	0.0043656	0.0337692	0.0238224	0.469839	0.80713
CCL7	3.06268	-0.0815343	0.00449557	0.033781	-0.0379373	0.215774	0.634056
TNFRSF11B	2.98192	-0.0804522	0.00506567	0.0363653	-0.0770962	0.0100431	0.142318
GH1	2.97523	0.0803619	0.00511603	0.0363653	0.0812853	0.00716036	0.138532
VEGFA	2.85379	-0.0787048	0.00612427	0.041656	-0.0456573	0.12627	0.474415
TNFSF14	2.848	-0.0786249	0.00617712	0.041656	-0.0406087	0.160001	0.539489
OSM	2.78321	-0.0777254	0.0068006	0.044714	-0.0337187	0.250193	0.63974
ANGPT1	2.70862	-0.0766769	0.00759795	0.048738	-0.0600272	0.0309801	0.262831
MMP9	2.65834	-0.0759618	0.00818849	0.0512755	-0.0509134	0.0714428	0.399776
CCL11	2.5637	0.0745973	0.00942957	0.0576739	0.0549805	0.0778417	0.426508
CXCL6	2.53752	-0.0742155	0.00980557	0.0586105	-0.0600069	0.0302826	0.262831
ACE2	2.51314	-0.0738581	0.0101693	0.0592733	-0.0772313	0.0111166	0.142318
GRN	2.48598	-0.0734579	0.010591	0.0592733	-0.0499362	0.0894429	0.429188
MARCO	2.48588	-0.0734564	0.0105926	0.0592733	-0.0334123	0.26514	0.63974
CCL19	2.45724	-0.0730321	0.0110564	0.0605799	-0.035667	0.216278	0.634056
CD163	2.42917	-0.0726138	0.0115312	0.0615309	-0.0276837	0.365626	0.745423
DKK1	2.41959	-0.0724705	0.0116979	0.0615309	-0.0571035	0.040251	0.278555
CCL16	2.40457	-0.0722452	0.0119643	0.0616982	-0.0529379	0.0849675	0.429188
CSF1	2.19674	-0.0690525	0.0163566	0.0827266	-0.00903852	0.77476	0.951733
BOC	2.17621	0.0687291	0.0168718	0.0837225	0.0543371	0.0546434	0.321443
SULT1A1	2.12857	-0.0679726	0.0181326	0.0883122	-0.0458637	0.102695	0.435624
ITGB1BP2	2.10087	-0.0675288	0.0189096	0.0904223	-0.036742	0.195614	0.625509
CSTB	2.08133	-0.0672141	0.019478	0.091477	-0.0285901	0.346415	0.723072
IL18	2.05189	-0.066737	0.0203682	0.0939763	-0.046547	0.0974455	0.429188
CDCP1	2.04046	-0.0665509	0.0207248	0.0939763	-0.0495625	0.123369	0.474415
CCL4L1	2.0192	-0.0662033	0.0214054	0.0954173	-0.0393701	0.178463	0.586697
SPON2	1.91239	-0.0644284	0.0251907	0.110419	-0.0308647	0.302932	0.68095
PCSK9	1.89247	-0.0640921	0.0259696	0.111967	-0.0464554	0.121415	0.474415
MMP2	1.8139	0.0627476	0.0292929	0.124151	0.0472292	0.0962647	0.429188
TGFB1	1.80405	-0.0625769	0.0297397	0.124151	-0.033513	0.237038	0.63974
HAVCR1	1.72212	-0.0611394	0.0337398	0.13865	-0.0679002	0.0431352	0.278555
FLT3LG	1.64803	-0.0598098	0.037838	0.15238	-0.0508431	0.0822581	0.429188
SELPLG	1.63449	-0.0595635	0.0386416	0.15238	-0.0468149	0.091499	0.429188
NOTCH3	1.63153	0.0595097	0.0388192	0.15238	0.0562412	0.0587959	0.336159
HSPG2	1.61733	-0.0592501	0.0396852	0.153489	-0.0180379	0.560013	0.836837
IFNG	1.57506	0.0584707	0.0423834	0.159375	0.0556918	0.0435201	0.278555
AGER	1.56943	0.0583662	0.0427567	0.159375	0.0272635	0.340243	0.723072
SLAMF7	1.56542	-0.0582915	0.0430251	0.159375	-0.0479807	0.0854449	0.429188
CXCL16	1.53117	-0.0576502	0.0453891	0.164606	-0.0381294	0.205816	0.626809
F2R	1.52695	-0.0575708	0.0456891	0.164606	-0.0324845	0.248988	0.63974
SIRT2	1.50482	-0.057152	0.0472998	0.168106	-0.0317565	0.259141	0.63974
LPL	1.49496	0.0569645	0.0480361	0.168446	0.0837648	0.00464181	0.106267
IL10RB	1.48003	-0.0566794	0.049174	0.170168	-0.0202316	0.490619	0.816316
CCL17	1.44705	-0.0560444	0.0517896	0.176305	-0.0460467	0.0982013	0.429188
GDF2	1.44096	-0.0559264	0.0522882	0.176305	-0.0818881	0.00484867	0.106267
PARP1	1.41069	-0.0553357	0.0548441	0.179513	-0.028739	0.308528	0.68765
ACP5	1.40956	-0.0553136	0.0549418	0.179513	-0.0612617	0.0347001	0.2686
TNFSF13B	1.40559	-0.0552357	0.0552872	0.179513	-0.0320652	0.263969	0.63974
IL17D	1.37755	0.054682	0.057793	0.18536	0.0491063	0.117239	0.474415
IL24	1.35684	0.0542692	0.0597212	0.187003	0.056922	0.0391051	0.277964
OSCAR	1.35677	-0.054268	0.0597273	0.187003	-0.00539429	0.856083	0.972596
SLAMF1	1.34108	-0.0539532	0.0612334	0.189463	-0.0298546	0.290467	0.675589
FAS	1.2932	-0.0529813	0.0660823	0.202089	-0.044579	0.140563	0.506411
CD84	1.27243	-0.052554	0.0683111	0.206504	-0.0310435	0.268331	0.641556
MERTK	1.24116	-0.0519044	0.0718175	0.214637	-0.0605338	0.034724	0.2686
TNFRSF1A	1.23012	-0.051673	0.0731017	0.21602	-0.00861202	0.789819	0.952855
CCL25	1.18977	0.0508185	0.0780048	0.227947	0.0310609	0.292841	0.675589
PLAUR	1.16791	-0.0503495	0.0808075	0.233542	-0.0147904	0.626722	0.872105
CHI3L1	1.1104	-0.0490941	0.0887107	0.251985	-0.0360686	0.259965	0.63974
CD40LG	1.10768	-0.0490339	0.0891048	0.251985	-0.0281908	0.313875	0.691079
TREML2	1.07216	-0.0482414	0.094424	0.264186	-0.018502	0.515394	0.826516
TNFRSF14	1.05775	-0.047916	0.0966794	0.265643	-0.0241404	0.398581	0.776494
GLO1	1.05595	-0.0478753	0.0969648	0.265643	-0.0190211	0.501082	0.819488
FGF19	1.03346	0.0473627	0.100613	0.269037	0.035246	0.204122	0.626809
EIF4EBP1	1.03238	-0.0473379	0.100793	0.269037	-0.0208587	0.462453	0.80713
IL17C	1.02667	0.047207	0.101744	0.269037	0.0689668	0.0136852	0.159885
THBD	1.01843	-0.047017	0.103135	0.269037	-0.0270188	0.353771	0.732613
SOD2	1.0123	-0.0468753	0.104183	0.269037	-0.0320887	0.253776	0.63974
SELP	1.01138	-0.046854	0.104341	0.269037	-0.0244216	0.385266	0.773474
CCL15	0.965578	-0.0457808	0.112563	0.287419	-0.0530337	0.0549998	0.321443
STK4	0.956078	-0.0455551	0.114356	0.289189	-0.0294653	0.290287	0.675589
THPO	0.939507	-0.0451585	0.117558	0.294456	-0.0315739	0.256516	0.63974
TIMP4	0.930138	-0.0449328	0.119412	0.296278	-0.0133906	0.66419	0.905087
TEK	0.920882	-0.0447087	0.121276	0.297118	-0.0433081	0.123243	0.474415
PRELP	0.917276	-0.0446211	0.12201	0.297118	-0.0460659	0.12572	0.474415
TNFRSF10B	0.890809	-0.0439726	0.127555	0.30777	-0.0197649	0.543232	0.836834
IL17RA	0.867133	-0.0433843	0.132751	0.311754	-0.041209	0.137479	0.502179
IKBKG	0.863838	-0.0433018	0.133493	0.311754	-0.015249	0.58992	0.861938
LGALS4	0.859639	-0.0431964	0.134445	0.311754	-0.050577	0.0833252	0.429188
CXCL10	0.859296	-0.0431878	0.134523	0.311754	-0.0309619	0.27606	0.654087
IL22RA1	0.856625	0.0431207	0.135133	0.311754	0.0390817	0.15994	0.539489
CD244	0.833841	-0.0425433	0.140461	0.321229	-0.0202682	0.470014	0.80713
STAMBP	0.789869	-0.0414064	0.151423	0.343313	-0.0203661	0.468194	0.80713
FGF23	0.768511	-0.0408428	0.157092	0.350684	0.00592847	0.843201	0.972596
IL13	0.763051	-0.0406974	0.15858	0.350684	-0.0430678	0.118923	0.474415
TNFSF11	0.76234	-0.0406784	0.158775	0.350684	0.000361001	0.990097	0.992933
PGLYRP1	0.757864	-0.0405588	0.160008	0.350684	-0.00173759	0.952729	0.986457
BLMH	0.74643	-0.0402517	0.163207	0.353903	-0.0359402	0.200313	0.626809
CASP3	0.743046	-0.0401604	0.164168	0.353903	-0.0212136	0.447529	0.80713
MMP1	0.729331	-0.039788	0.168128	0.359493	-0.0213848	0.445093	0.80713
CCL28	0.718754	0.0394985	0.171257	0.36323	0.0174183	0.553888	0.836837
Q8NEV9,Q14213	0.705121	0.0391221	0.175388	0.36439	0.0362654	0.197404	0.625509
COL1A1	0.704063	0.0390927	0.175713	0.36439	0.0288512	0.299435	0.68095
GDNF	0.702124	-0.0390388	0.176311	0.36439	-0.0344785	0.22203	0.634716
TNFSF12-TNFSF13	0.698789	0.038946	0.177346	0.36439	0.0185085	0.508961	0.821207
MMP7	0.686582	-0.0386043	0.181191	0.368228	-0.0295342	0.30282	0.68095
TNF	0.682128	0.0384789	0.182618	0.368228	0.0457972	0.0975012	0.429188
SORT1	0.679659	-0.0384092	0.183414	0.368228	-0.021054	0.456795	0.80713
TFRC	0.669668	-0.0381259	0.186679	0.369514	-0.00208427	0.941973	0.986457
PI3	0.663542	-0.0379511	0.188713	0.369514	-0.0332932	0.244899	0.63974
IL5	0.662003	-0.037907	0.189229	0.369514	-0.0313215	0.261667	0.63974
TNFRSF1B	0.660674	-0.037869	0.189675	0.369514	0.00128185	0.967277	0.986594
CCL13	0.64427	-0.0373959	0.195284	0.377646	-0.0178438	0.544101	0.836834
VEGFD	0.631075	0.037011	0.199937	0.383821	0.00340334	0.908854	0.98132
CCL3	0.620796	-0.0367083	0.203652	0.386836	0.0028335	0.923242	0.98132
AXIN1	0.613745	-0.0364992	0.206246	0.386836	-0.0113086	0.68879	0.912119
CCL8	0.611477	-0.0364317	0.207089	0.386836	-0.0141092	0.618806	0.870299
LGALS3	0.610667	-0.0364076	0.207391	0.386836	-0.0118444	0.690159	0.912119
ICAM2	0.58065	-0.0355015	0.218959	0.402476	-0.0324242	0.2443	0.63974
OLR1	0.578626	-0.0354396	0.219766	0.402476	-0.00878644	0.75604	0.948266
SPP1	0.577124	0.0353936	0.220367	0.402476	0.0341921	0.227799	0.637352
MPO	0.568173	-0.0351181	0.223991	0.406273	-0.00998854	0.723342	0.937701
FCGR2B	0.562143	-0.0349312	0.226472	0.40796	-0.0197573	0.47876	0.812347
THBS2	0.55328	-0.0346547	0.230179	0.409286	0.000348978	0.990327	0.992933
SFTPD	0.551501	0.034599	0.230932	0.409286	0.0194292	0.493514	0.816316
PAPPA	0.549279	0.0345292	0.231877	0.409286	-0.00118638	0.967838	0.986594
CXCL8	0.537144	-0.0341456	0.237118	0.414054	-0.0229145	0.423464	0.795508
F3	0.532474	0.0339969	0.239172	0.414054	0.0123388	0.682642	0.912119
DNER	0.532183	0.0339876	0.239301	0.414054	-0.0102567	0.724196	0.937701
MMP10	0.497205	0.0328517	0.25541	0.437235	0.0113495	0.685523	0.912119
CHIT1	0.495925	-0.0328094	0.256024	0.437235	-0.0420984	0.152056	0.537862
KLK6	0.480155	0.0322835	0.263742	0.447511	-0.00756717	0.79646	0.954782
HSPB1	0.474368	0.0320884	0.266646	0.449539	0.0170098	0.541674	0.836834
TFPI	0.464479	-0.0317521	0.271702	0.455144	-0.0286292	0.322491	0.700951
KITLG	0.441053	0.0309411	0.284164	0.473007	0.00778716	0.783756	0.952855
CD93	0.426297	0.0304191	0.292384	0.48363	0.0251477	0.372975	0.754556
IL20RA	0.420065	-0.0301959	0.295947	0.486463	-0.02012	0.472616	0.80713
IL17A	0.397422	0.0293708	0.309369	0.502891	0.0348955	0.207347	0.626809
F11R	0.396772	-0.0293468	0.309766	0.502891	-0.00951844	0.73368	0.941258
CD40	0.385165	-0.0289143	0.316963	0.509668	0.00213653	0.940173	0.986457
TNFRSF13B	0.383813	-0.0288636	0.317816	0.509668	-0.00158378	0.95554	0.986457
ITGB2	0.373691	-0.0284804	0.324295	0.515996	-0.0215576	0.446813	0.80713
CST5	0.370724	0.0283671	0.326226	0.515996	0.0152579	0.593895	0.862952
Q8WWJ7	0.368556	-0.0282841	0.327648	0.515996	0.00543538	0.84915	0.972596
PGF	0.359563	-0.0279369	0.333632	0.519369	-0.00905317	0.757644	0.948266
DECR1	0.359403	-0.0279306	0.333739	0.519369	-0.00563761	0.840625	0.972596
CNTN1	0.3532	0.0276886	0.337954	0.522834	0.00873337	0.763142	0.948266
LIFR	0.346385	-0.0274201	0.342666	0.527025	-0.0265449	0.344842	0.723072
CPA1	0.338045	-0.027088	0.348554	0.532963	-0.0347243	0.226362	0.637352
CDH5	0.334126	-0.0269305	0.351368	0.534161	-0.0228009	0.412614	0.787999
EGFR	0.329941	-0.0267613	0.354407	0.535685	-0.0339087	0.221388	0.634716
LTBR	0.316482	-0.0262098	0.364429	0.547684	-0.00820138	0.778032	0.951733
AGRP	0.310703	0.0259694	0.368851	0.551181	0.00713485	0.80496	0.954782
ALCAM	0.292345	-0.0251906	0.383407	0.569696	-0.0172976	0.55267	0.836837
FABP2	0.288387	-0.0250195	0.386651	0.571288	-0.0384931	0.168192	0.559931
ADAMTS13	0.26823	0.0241293	0.403795	0.591173	0.013009	0.6394	0.885064
MEPE	0.267309	0.0240878	0.404605	0.591173	0.0274665	0.344574	0.723072
TFF3	0.261724	-0.0238348	0.409564	0.595113	-0.0157444	0.573695	0.845633
TNFSF10	0.244274	-0.0230265	0.425648	0.615085	0.00877989	0.76084	0.948266
PECAM1	0.240929	-0.0228683	0.428839	0.616309	-0.00450379	0.872243	0.972596
CCL23	0.237891	-0.0227237	0.431768	0.617147	-0.0117459	0.674596	0.912119
IL33	0.229951	-0.0223413	0.439567	0.624654	-0.00910877	0.743204	0.948266
RETN	0.227747	-0.0222339	0.44177	0.624654	0.0238783	0.414629	0.787999
PLAT	0.217611	-0.0217336	0.452125	0.635582	-0.00454579	0.874521	0.972596
CPB1	0.215498	-0.0216277	0.454332	0.635582	-0.0210894	0.463032	0.80713
PRSS27	0.202302	0.0209551	0.468502	0.644691	0.00832811	0.764382	0.948266
NPPB	0.201468	0.0209119	0.469422	0.644691	0.0245997	0.393927	0.776494
IL1R2	0.200697	-0.0208718	0.470273	0.644691	-0.0146222	0.60232	0.870299
IL10	0.197853	-0.0207234	0.473439	0.644691	-0.0155867	0.575545	0.845633
ADA	0.196371	-0.0206456	0.475102	0.644691	-0.00262846	0.925351	0.98132
TGFA	0.194461	-0.020545	0.47726	0.644691	0.000544095	0.984575	0.992933
CASP8	0.191451	-0.0203854	0.480692	0.644691	-0.0140214	0.613598	0.870299
CEACAM8	0.188712	-0.020239	0.483851	0.644691	0.0170388	0.55808	0.836837
CXCL9	0.187248	0.0201604	0.485554	0.644691	0.0130786	0.652977	0.899125
FABP6	0.18561	0.020072	0.487469	0.644691	0.00487886	0.861077	0.972596
CX3CL1	0.183764	0.0199719	0.489645	0.644691	0.0140909	0.618393	0.870299
TNFRSF9	0.183245	0.0199437	0.490259	0.644691	0.0440107	0.126081	0.474415
NRTN	0.173422	0.0194018	0.502134	0.657022	0.0322679	0.244839	0.63974
IL16	0.170973	-0.0192643	0.505172	0.657724	0.0213842	0.469026	0.80713
IL2RA	0.158009	-0.0185196	0.521787	0.673141	0.0101304	0.727342	0.937701
TGM2	0.156887	-0.0184537	0.523271	0.673141	-0.0202334	0.471204	0.80713
PRTN3	0.155817	-0.0183907	0.524691	0.673141	0.0123889	0.66208	0.905087
AXL	0.145868	-0.0177938	0.538244	0.683694	-0.0160294	0.573076	0.845633
NT-proBNP	0.142267	0.0175728	0.543306	0.683694	0.0267165	0.356724	0.732955
ANPEP	0.142196	-0.0175684	0.543408	0.683694	-0.0273957	0.331926	0.715546
CD5	0.141175	-0.0175053	0.544858	0.683694	0.0292229	0.315321	0.691079
Q8NF90	0.140435	-0.0174593	0.545916	0.683694	-0.0491461	0.0923995	0.429188
IL10RA	0.137008	0.017245	0.55086	0.686616	0.0328401	0.239331	0.63974
MB	0.135138	0.0171269	0.553592	0.686767	-0.0056826	0.857179	0.972596
S100A12	0.132029	-0.0169288	0.558193	0.689224	-0.00139351	0.960201	0.986457
DCN	0.12214	0.0162824	0.573327	0.694706	-0.00575782	0.844034	0.972596
IL1RL2	0.120521	-0.0161741	0.575881	0.694706	-0.00334104	0.90995	0.98132
PTX3	0.119336	-0.0160944	0.577764	0.694706	-0.0314999	0.264103	0.63974
IGFBP7	0.118923	-0.0160665	0.578425	0.694706	-0.0247827	0.410179	0.787999
SIRPA	0.117046	0.0159393	0.581439	0.694706	0.0179437	0.528119	0.836834
REN	0.115595	-0.0158401	0.583793	0.694706	-0.0173131	0.542405	0.836834
NTF3	0.114601	0.0157719	0.585416	0.694706	0.0205948	0.458609	0.80713
CXCL11	0.114011	-0.0157312	0.586384	0.694706	0.0143225	0.617774	0.870299
TSLP	0.113997	-0.0157303	0.586406	0.694706	-0.0234694	0.39742	0.776494
IL1RL1	0.106746	0.0152218	0.598572	0.704965	0.00942766	0.757573	0.948266
VSIG2	0.104162	0.0150364	0.603036	0.704965	0.00181876	0.951585	0.986457
TNFRSF10C	0.104121	-0.0150335	0.603107	0.704965	0.0178478	0.535094	0.836834
CD4	0.0890761	0.013905	0.630594	0.730692	0.0401607	0.153383	0.537862
CTSL	0.0890348	0.0139018	0.630673	0.730692	0.0239177	0.416471	0.787999
SRC	0.0857404	-0.0136421	0.637072	0.734868	-0.019373	0.484129	0.816191
LIF	0.0786548	-0.0130663	0.65136	0.748068	-0.00288552	0.917377	0.98132
LTA	0.075803	-0.0128272	0.657329	0.748962	0.0147007	0.611356	0.870299
PIGR	0.0755652	0.0128071	0.657833	0.748962	0.000390565	0.989345	0.992933
IL4R	0.0708047	-0.0123971	0.668125	0.75625	0.00829965	0.770138	0.950921
XCL1	0.069477	0.0122803	0.671068	0.75625	0.0400174	0.156223	0.539489
GDF15	0.0686751	-0.0122093	0.672861	0.75625	0.000296175	0.992933	0.992933
NGF	0.0655392	-0.0119273	0.679996	0.759328	-0.00420854	0.880181	0.972596
HMOX1	0.0649433	0.0118729	0.681374	0.759328	-0.0104956	0.718372	0.937701
CD274	0.0618258	-0.0115844	0.688708	0.762355	-0.00413969	0.883842	0.972596
EPCAM	0.0613325	0.0115381	0.689888	0.762355	-0.0177244	0.543018	0.836834
IL6R	0.0571039	-0.0111333	0.700235	0.770552	0.010133	0.723209	0.937701
IL2RB	0.0540393	0.0108304	0.708013	0.775864	0.0210101	0.456429	0.80713
IL4	0.0516996	-0.0105934	0.714121	0.779311	0.00448782	0.872266	0.972596
PLAU	0.050155	-0.0104339	0.71824	0.780567	-0.00422532	0.880044	0.972596
IL1A	0.0314522	0.00826257	0.775099	0.838893	0.0110877	0.688722	0.912119
IL15RA	0.0297737	-0.00803909	0.781025	0.841843	0.019603	0.50478	0.819488
IL2	0.0269092	-0.00764258	0.791572	0.849728	-0.00626355	0.82105	0.964001
GIF	0.0238607	-0.00719667	0.803477	0.859002	-0.0490962	0.0874384	0.429188
MMP3	0.0220342	0.00691574	0.811001	0.862803	-0.0430559	0.216977	0.634056
IL18BP	0.0214228	-0.00681911	0.813594	0.862803	0.0072793	0.808254	0.954782
ARTN	0.0192325	0.00646112	0.823214	0.869499	0.0165005	0.553518	0.836837
IL1R1	0.0161132	0.00591399	0.837969	0.881543	-0.0138526	0.622756	0.871196
SERPINA12	0.0120899	-0.00512272	0.859406	0.900493	0.00157589	0.956491	0.986457
IL20	0.0112043	-0.00493154	0.864602	0.900618	-0.00503668	0.855983	0.972596
SPON1	0.0103906	-0.00474909	0.869566	0.900618	-0.00341972	0.905851	0.98132
CCL2	0.0103532	-0.00474053	0.869799	0.900618	0.00454609	0.873895	0.972596
BMP6	0.009573	0.00455842	0.874758	0.902202	0.0193704	0.487496	0.816316
EPHB4	0.00890547	-0.00439661	0.879169	0.903162	0.00680015	0.809568	0.954782
CCL20	0.00840944	-0.00427242	0.882558	0.903162	0.0241262	0.398367	0.776494
CTRC	0.00550124	0.00345557	0.904893	0.92243	0.00275644	0.921221	0.98132
MMP12	0.00399172	0.00294354	0.918933	0.933125	0.0018435	0.951748	0.986457
PDCD1LG2	0.00337554	-0.00270683	0.925432	0.93611	0.00749656	0.787862	0.952855
VWF	0.00223119	-0.00220069	0.939346	0.946544	0.0187275	0.50415	0.819488
DLK1	0.00109424	0.00154115	0.957503	0.961157	-0.00415602	0.892391	0.977912
CCL24	7.98098e-05	0.000416215	0.988518	0.988518	-0.00703599	0.799844	0.954782
